# Targeting lignocellulolytic gene clusters in novel *Trichoderma atroviride* and *Trichoderma harzianum* strains through Bac-guided analysis

**DOI:** 10.1101/2023.09.28.559926

**Authors:** Paulo Henrique Campiteli, Maria Augusta Horta, Rafaela Rossi Rosolen, Juliano Sales Mendes, Carla Cristina da Silva, Danilo Sforça, Anete Pereira de Souza

## Abstract

Lignocellulosic biomass is known as a challenging substrate for enzymatic hydrolysis, increasing the processing cost in biorefineries. In nature, filamentous fungi, including those of the genus *Trichoderma*, naturally degrade lignocellulose by using an arsenal of hydrolytic and oxidative enzymes that act synergistically with biomass degradation. This work explored the genome organization of target genes of *Trichoderma atroviride* and *Trichoderma harzianum* that are able to promote hydrolysis by identifying regions enriched in degradative enzyme-encoding genes, namely, hydrolytic clusters. We employed bacterial artificial chromosome (BAC) methodology to target specific genomic regions to explore their genetic organization, proximal gene context, and gene expression under degradative conditions. Using this tool, it was possible to inspect the linear structure and expression data of target hydrolytic-rich genomic regions. The results offered a genomic perspective of the organization of genome regions related to carbohydrate metabolism, revealing novel genome regions and genes that are positively regulated during cellulose degradation and contributing to elucidating differences in gene organization among *Trichoderma* species.

**Highlights:**

- High-quality genomic regions were selected using closely related species CAZyme targets.
- RNA-seq data were used to quantify BAC genes expression.
- Relevant regions were identified by combining functional and differential expression data.
- Novel targets for future characterization identified via differential expression.
