## Supplementary_material_1 for "Targeting lignocellulolytic gene clusters in novel *Trichoderma atroviride* and *Trichoderma harzianum* strains through Bac-guided analysis"

### Sheet: Description
The file contains TA0020 and TH0179 primers constructed from RNAseq assembled into reference sequences for each strains. The assemble sequences used to construct primers related to CAZyme genes

### Sheet: TA0020_primers
PRIMER	SEQ
Ta0020-Gene 9 F	F:GCGATAAGTTCTGGCTCGTC
Ta0020-Gene 9 R	R:CATTTACGGCCGTCTTCATC
Ta0020-Gene 14 F	F:TCCCAGTCAACTTCGATTCC
Ta0020-Gene 14 R	R:GCGCCTTCTTCGTATTCTTG
Ta0020-Gene 20 F	F:GCGACTACTACGAGCCTTGG
Ta0020-Gene 20 R	R:GAGTAAGAGCCGGCAATCTG
Ta0020-Gene 24 F	F:CAGGAGCTCGCAGACACATA
Ta0020-Gene 24 R	R:TTCATAAGGCACCGCTCTCT
Ta0020-Gene 25 F	F:TCATGTCAGCTCCAACAAGC
Ta0020-Gene 25 R	R:GCATCAAAGATCATGCCAAT
Ta0020-Gene 26 F	F:AGCCCACCGTTGTTGTCTAC
Ta0020-Gene 26 R	R:CGTAGGGGAAGCTCACAGAG
Ta0020-Gene 27 F	F:AGCCAAGTTTGCAACAATCC
Ta0020-Gene 27 R	R:GCCAGAGTTACCCGTGACAT
Ta0020-Gene 42 F	F:TGCCAACTACAATGGATGGA
Ta0020-Gene 42 R	R:GACCGACCTTGGTCAGTGAT
Ta0020-Gene 50 F	F:CAACGACATCCAGACAGACG
Ta0020-Gene 50 R	R:GCCGCCGTAGTAGATGTAGG
Ta0020-Gene 52 F	F:TACTCCGAGTGCGAGACCTT
Ta0020-Gene 52 R	R:CCAGGTCCATCTTCTTCAGC
Ta0020-Gene 55 F	F:GGATTCTCGGTCAATTGGAA
Ta0020-Gene 55 R	R:TCCAATGTTGGTCTCCATGA
Ta0020-Gene 57 F	F:GAGAATCAACCGCCCTATCA
Ta0020-Gene 57 R	R:GTAATCGCCCTTTTCGACAC
Ta0020-Gene 58 F	F:TTTGGGGAGGATACGTTGAC
Ta0020-Gene 58 R	R:GAGCAACTTTTGCATCGTGA
Ta0020-Gene 59 F	F:GCATATGTCTTTTCGCTGCT
Ta0020-Gene 59 R	R:GGAGCCATCTCATGACACCT
Ta0020-Gene 61 F	F:CAAGGATCTCCAGACGGGTA
Ta0020-Gene 61 R	R:TGGGCTGGTGTAGATGTTGA
Ta0020-Gene 63 F	F:GATCTTCTTCGCCCATCAAA
Ta0020-Gene 63 R	R:TGTAGCTTGACCCGTCACTG
Ta0020-Gene 64 F	F:ACGCAACTTGTCGGTAATCC
Ta0020-Gene 64 R	R:CAATTGACGCAAGCAACAGT
Ta0020-Gene 67 F	F:TCACCAACTGGAGTGGAGAC
Ta0020-Gene 67 R	R:GATGCAGTCCAAGTGTTATTCAA
Ta0020-Gene 68 F	F:CGGCTTCAACAATGGCTACT
Ta0020-Gene 68 R	R:TAGCTGCCGGAGAAGTTGAT
Ta0020-Gene 69 F	F:ATGCCGAGACAAACTCTCGT
Ta0020-Gene 69 R	R:TGCAGTAACGAAGCGAGATG
Ta0020-Gene 73 F	F:TATCGACCAGACGGTCATTG
Ta0020-Gene 73 R	R:CGGGAAGTTTCCAATAGGC
Ta0020-Gene 75 F	F:TGATGAGAATTGTCTTAATGAGGTT
Ta0020-Gene 75 R	R:ATTTTGCACTCTTGGGCTGT
Ta0020-Gene 78 F	F:CCGTGGTTTTCGACTCACTT
Ta0020-Gene 78 R	R:TCGGAGCCGGAGATATAATG
Ta0020-Gene 79 F	F:CTACCCAAGTGCCAACTGGT
Ta0020-Gene 79 R	R:AATCGAGGACTTCGCTTTGA
Ta0020-Gene 80 F	F:GACGGAGATTGGACCGTAAA
Ta0020-Gene 80 R	R:ATCTTAGCGGTGGTGGACTG
Ta0020-Gene 87 F	F:GCATCTGATTGTGTGCTCGT
Ta0020-Gene 87 R	R:CTGTCGGACGAATCCAGAGT
Ta0020-Gene 91 F	F:TCAACAACTTCCTGCAATGG
Ta0020-Gene 91 R	R:AACTTCCACACCTCGTCCAG
Ta0020-Gene 103 F	F:GAGCTCTGCGAGTTCTACCG
Ta0020-Gene 103 R	R:GTCGTTGGGGTAGTGGAAGA
Ta0020-Gene 106 F	F:ATTTTTGCATTTCGCAGCTT
Ta0020-Gene 106 R	R:CAAAAACTTGGCCTGGAAAA
Ta0020-Gene 107 F	F:TTAACTGGGGATTCGTCGAG
Ta0020-Gene 107 R	R:CGGTAGAGCTGAGACCCTTG
Ta0020-Gene 108 F	F:GTGGACGACGAGAACGAAAT
Ta0020-Gene 108 R	R:TGCCATTTGTTGACCACAGT
Ta0020-Gene 109 F	F:GTGGACGACGAGAACGAAAT
Ta0020-Gene 109 R	R:TGCCATTTGTTGACCACAGT
Ta0020-Gene 110 F	F:GTCCCACCCAATGAAGAAGA
Ta0020-Gene 110 R	R:TCGAGCGTCATAGACTGGTG
BGL-F	F:CCAGAGTTTACGCCCGAG
BGL-R	R:GCTGCTGTCCATTCTCGTAA
E3-F	F:GTAAACTCACTCAACTCGGC
E3-R	R:TCGTAGATAGTTGAAGAAGTT
SWO-F	F:CAATGTGGAGGTAATGGATG
SWO-R	R:CGAAGAGTAGTGCCCGTAG
XIL-F	F:ATGGTTGCCTTTACTTCCC
XIL-R	R:CTGGTTGACACGCTGAGTT
CBH1-F	F:CACGATACCAAGAGCACC
CBH1-R	R:CTATCGGTCATTGGAGTAAGT
Egl1-F	F:CAGTGGCCGTGCAAGA
Egl1-R	R:AACCAGTACATGCCCAGC
Egl2-F	F:GACTGGACTCAATGGTTCG
Egl2-R	R:CTACCTGTTGCCACTTG

### Sheet: TH0179_Primers
PRIMER	SEQUÊNCIA
Tric-Gene 9 F	F:GCGATAAGTTCTGGCTCGTC
Tric-Gene 9 R	R:CATTTACGGCCGTCTTCATC
Tric-Gene 14 F	F:TCCCAGTCAACTTCGATTCC
Tric-Gene 14 R	R:GCGCCTTCTTCGTATTCTTG
Tric-Gene 20 F	F:GCGACTACTACGAGCCTTGG
Tric-Gene 20 R	R:GAGTAAGAGCCGGCAATCTG
Tric-Gene 24 F	F:CAGGAGCTCGCAGACACATA
Tric-Gene 24 R	R:TTCATAAGGCACCGCTCTCT
Tric-Gene 25 F	F:TCATGTCAGCTCCAACAAGC
Tric-Gene 25 R	R:GCATCAAAGATCATGCCAAT
Tric-Gene 26 F	F:AGCCCACCGTTGTTGTCTAC
Tric-Gene 26 R	R:CGTAGGGGAAGCTCACAGAG
Tric-Gene 27 F	F:AGCCAAGTTTGCAACAATCC
Tric-Gene 27 R	R:GCCAGAGTTACCCGTGACAT
Tric-Gene 42 F	F:TGCCAACTACAATGGATGGA
Tric-Gene 42 R	R:GACCGACCTTGGTCAGTGAT
Tric-Gene 50 F	F:CAACGACATCCAGACAGACG
Tric-Gene 50 R	R:GCCGCCGTAGTAGATGTAGG
Tric-Gene 52 F	F:TACTCCGAGTGCGAGACCTT
Tric-Gene 52 R	R:CCAGGTCCATCTTCTTCAGC
Tric-Gene 55 F	F:GGATTCTCGGTCAATTGGAA
Tric-Gene 55 R	R:TCCAATGTTGGTCTCCATGA
Tric-Gene 57 F	F:GAGAATCAACCGCCCTATCA
Tric-Gene 57 R	R:GTAATCGCCCTTTTCGACAC
Tric-Gene 58 F	F:TTTGGGGAGGATACGTTGAC
Tric-Gene 58 R	R:GAGCAACTTTTGCATCGTGA
Tric-Gene 59 F	F:GCATATGTCTTTTCGCTGCT
Tric-Gene 59 R	R:GGAGCCATCTCATGACACCT
Tric-Gene 61 F	F:CAAGGATCTCCAGACGGGTA
Tric-Gene 61 R	R:TGGGCTGGTGTAGATGTTGA
Tric-Gene 63 F	F:GATCTTCTTCGCCCATCAAA
Tric-Gene 63 R	R:TGTAGCTTGACCCGTCACTG
Tric-Gene 64 F	F:ACGCAACTTGTCGGTAATCC
Tric-Gene 64 R	R:CAATTGACGCAAGCAACAGT
Tric-Gene 67 F	F:TCACCAACTGGAGTGGAGAC
Tric-Gene 67 R	R:GATGCAGTCCAAGTGTTATTCAA
Tric-Gene 68 F	F:CGGCTTCAACAATGGCTACT
Tric-Gene 68 R	R:TAGCTGCCGGAGAAGTTGAT
Tric-Gene 69 F	F:ATGCCGAGACAAACTCTCGT
Tric-Gene 69 R	R:TGCAGTAACGAAGCGAGATG
Tric-Gene 73 F	F:TATCGACCAGACGGTCATTG
Tric-Gene 73 R	R:CGGGAAGTTTCCAATAGGC
Tric-Gene 75 F	F:TGATGAGAATTGTCTTAATGAGGTT
Tric-Gene 75 R	R:ATTTTGCACTCTTGGGCTGT
Tric-Gene 78 F	F:CCGTGGTTTTCGACTCACTT
Tric-Gene 78 R	R:TCGGAGCCGGAGATATAATG
Tric-Gene 79 F	F:CTACCCAAGTGCCAACTGGT
Tric-Gene 79 R	R:AATCGAGGACTTCGCTTTGA
Tric-Gene 80 F	F:GACGGAGATTGGACCGTAAA
Tric-Gene 80 R	R:ATCTTAGCGGTGGTGGACTG
Tric-Gene 87 F	F:GCATCTGATTGTGTGCTCGT
Tric-Gene 87 R	R:CTGTCGGACGAATCCAGAGT
Tric-Gene 91 F	F:TCAACAACTTCCTGCAATGG
Tric-Gene 91 R	R:AACTTCCACACCTCGTCCAG
Tric-Gene 103 F	F:GAGCTCTGCGAGTTCTACCG
Tric-Gene 103 R	R:GTCGTTGGGGTAGTGGAAGA
Tric-Gene 106 F	F:ATTTTTGCATTTCGCAGCTT
Tric-Gene 106 R	R:CAAAAACTTGGCCTGGAAAA
Tric-Gene 107 F	F:TTAACTGGGGATTCGTCGAG
Tric-Gene 107 R	R:CGGTAGAGCTGAGACCCTTG
Tric-Gene 108 F	F:GTGGACGACGAGAACGAAAT
Tric-Gene 108 R	R:TGCCATTTGTTGACCACAGT
Tric-Gene 109 F	F:GTGGACGACGAGAACGAAAT
Tric-Gene 109 R	R:TGCCATTTGTTGACCACAGT
Tric-Gene 110 F	F:GTCCCACCCAATGAAGAAGA
Tric-Gene 110 R	R:TCGAGCGTCATAGACTGGTG
BGL-F	F:CCAGAGTTTACGCCCGAG
BGL-R	R:GCTGCTGTCCATTCTCGTAA
E3-F	F:GTAAACTCACTCAACTCGGC
E3-R	R:TCGTAGATAGTTGAAGAAGTT
SWO-F	F:CAATGTGGAGGTAATGGATG
SWO-R	R:CGAAGAGTAGTGCCCGTAG
XIL-F	F:ATGGTTGCCTTTACTTCCC
XIL-R	R:CTGGTTGACACGCTGAGTT
CBH1-F	F:CACGATACCAAGAGCACC
CBH1-R	R:CTATCGGTCATTGGAGTAAGT
Egl1-F	F:CAGTGGCCGTGCAAGA
Egl1-R	R:AACCAGTACATGCCCAGC
Egl2-F	F:GACTGGACTCAATGGTTCG
Egl2-R	R:CTACCTGTTGCCACTTG

### Sheet: GENES_ref
ID	CAZy db hit	Annotation
5	GH3	beta-1,2-D-glucosidase
9	GH43	similar to Xylan beta-1,4-xylosidase
14	GH3	GH3 beta-glucosidase
20	GH1	beta glucosidase
24	GH115	GH115 alpha-glucoronidase
25	GH95	alpha-fucosidase
26	GH3	beta-glucosidase/beta-xylosidase
27	GH81	endo-1,3-beta glucanase
33	GH55	probable glucan 1,3-beta-glucosidase
42	GH6	exoglucanase
50	GH43	xylanase D
52	GH114	hypthetical protein
55	GH11	endo-1,4-beta-xylanase
57	GH3	beta glucosidase
58	GH26	glycoside hydrolase family 26
59	GH5	endo-beta-1,6-glucanase
61	GH61/CBM1	endoglucanase IV
63	GH11	endo-1,4-beta-xylanase
64	GH55	glucan 1,3-betaglucosidase GLUC78 precursor
67	GH12	endoglucanase
68	GH11	endo-1,4-beta-xylanase
69	GH54/CBM42	arabinofuranosidase
72	GH62/CBM1	glycoside hydrolase family 62
73	GH62	Abf2
75	GH105	conserved hypothetical protein
78	GH1	alpha-1,3-glucanase
79	CBM1	CE/Cip1
80	CBM48	hypthetical protein
87	GH18	endo-N-acetyl-neta-D-Glucosaminidase precursor
91	CE9	hypthetical protein
92	GH16/CBM18	glycoside hydrolase family 16
99	GH71/CBM24	glycoside hydrolase family 71
103	GH31	glycoside hydrolase family 31
104	GH72	hypthetical protein
106	GH92	alpha-1,2-manosidase
107	GH64	unamed protein
108	GH13	glycoside hydrolase family 13
109	GH13	glycoside hydrolase family 13
110	GH13/CBM48	glycoside hydrolase family 13
112	GH13,H13/CBM20	alpha-amylase
BGL	GH1	Beta-glycosidase
E3	GH5	Endoglucanase III
SWO		Swoelina
XIL	GH5	Xylanase
CBH1	GH7	Cellobiohrydrolase
Egl1	GH7	endoglucanase I
Egl2	GH5	Endoglucanase II
